# Mechano-epigenetic regulation of extracellular matrix homeostasis via Yap and Taz

**DOI:** 10.1101/2022.07.11.499650

**Authors:** Dakota L. Jones, Ryan N. Daniels, Xi Jiang, Ryan C. Locke, Mary Kate Evans, Edward D. Bonnevie, Anjana Srikumar, Madhura P. Nijsure, Joel D. Boerckel, Robert L. Mauck, Nathaniel A. Dyment

## Abstract

Cells integrate mechanical cues to direct fate specification to maintain tissue function and homeostasis. While disruption of these cues is known to lead to aberrant cell behavior and chronic diseases, such as tendinopathies, the underlying mechanisms by which mechanical signals maintain cell function is not well understood. Here, we show using a novel model of tendon de-tensioning that loss of tensile cues *in vivo* acutely changes nuclear morphology, positioning, and expression of catabolic gene programs. Using paired ATAC/RNAseq, we further identify that a loss of cellular tension rapidly reduces chromatin accessibility in the vicinity of Yap/Taz genomic targets while also increasing expression of genes involved in matrix catabolism. Overexpression of Yap results in a reduction of chromatin accessibility at matrix catabolic gene loci, while also reducing transcriptional levels. Concordantly, depletion of Yap/Taz elevates matrix catabolic expression. Finally, we demonstrate that overexpression of Yap not only prevents the induction of a broad catabolic program following a loss of cellular tension, but also preserves the underlying chromatin state from force-induced alterations. Taken together, these results provide novel mechanistic details by which mechanical signals regulate tendon cell function to preserve matrix homeostasis through a Yap/Taz axis.

**Significance Statement:** Cells integrate mechanical signals to regulate biological outputs within tissues. These processes are required for tissue function and homeostasis. Here, we show how mechanical cues (e.g. tension) directs tendon cell function and fate at a transcriptional and epigenetic level. Furthermore, we show that disruption of these mechanical cues leads to a disease-like cell state, indicating these mechanosensitive pathways could be important for diseases driven by perturbed mechanical signaling, such as tendinopathy. Finally, we demonstrate that genetic perturbation of a single protein can preserve cell and chromatin state following a loss of tension, supporting novel avenues for the development of innovative mechano-therapeutics.
