## Supplementary material for "Mechano-epigenetic regulation of extracellular matrix homeostasis via Yap and Taz": Table S1

Gene Name	Direction	Sequence
Gapdh	Forward	GTGGAGTCATACTGGAACATGTAG
	Reverse	AATGGTGAAGGTCGGTGTG
Col1a1	Forward	CCTCAGGGTATTGCTGGACAAC
	Reverse	CAGAAGGACCTTGTTTGCCAGG
Acta2	Forward	GTCCCAGACATCAGGGAGTAA
	Reverse	TCGGATACTTCAGCGTCAGGA
Cyr61	Forward	CTGCGCTAAACAACTCAACGA
	Reverse	GCAGATCCCTTTCAGAGCGG
Mmp13	Forward	CTTCTTCTTGTTGAGCTGGACTC
	Reverse	CTGTGGAGGTCACTGTAGACT
Mmp14	Forward	CAGTATGGCTACCTACCTCCAG
	Reverse	GCCTTGCCTGTCACTTGTAAA
Mmp3	Forward	ACATGGAGACTTTGTCCCTTTTG
	Reverse	TTGGCTGAGTGGTAGAGTCCC
